# *nanotatoR*: A tool for enhanced annotation of genomic structural variants

**DOI:** 10.1101/2020.08.18.254680

**Authors:** Surajit Bhattacharya, Hayk Barseghyan, Emmanuèle C. Délot, Eric Vilain

## Abstract

Whole genome sequencing is effective at identification of small variants but, because it is based on short reads, assessment of structural variants (SVs) is limited. The advent of Optical Genome Mapping (OGM), which utilizes long fluorescently labeled DNA molecules for de novo genome assembly and SV calling, has allowed for increased sensitivity and specificity in SV detection. However, compared to small variant annotation tools, OGM-based SV annotation software has seen little development, and currently available SV annotation tools do not provide sufficient information for determination of variant pathogenicity.

We developed an R-based package, *nanotatoR*, which provides comprehensive annotation as a tool for SV classification. nanotatoR uses both external (DGV; DECIPHER; Bionano Genomics BNDB) and internal (user-defined) databases to estimate SV frequency. Human genome reference GRCh37/38-based BED files are used to annotate SVs with overlapping, upstream, and downstream genes. Overlap percentages and distances for nearest genes are calculated and can be used for filtration. A primary gene list is extracted from public databases based on the patient’s phenotype and used to filter genes overlapping SVs, providing the analyst with an easy way to prioritize variants. If available, expression of overlapping or nearby genes of interest is extracted (e.g. from an RNA-Seq dataset, allowing the user to assess the effects of SVs on the transcriptome). Most quality-control filtration parameters are customizable by the user. The output is given in an Excel file format, subdivided into multiple sheets based on SV type and inheritance pattern (INDELs, inversions, translocations, de novo, etc.).

*nanotatoR* passed all quality and run time criteria of Bioconductor, where it was accepted in the April 2019 release. We evaluated *nanotatoR’s* annotation capabilities using publicly available reference datasets: the singleton sample NA12878, mapped with two types of enzyme labeling, and the NA24143 trio. *nanotatoR* was also able to accurately filter the known pathogenic variants in a cohort of patients with Duchenne Muscular Dystrophy for which we had previously demonstrated the diagnostic ability of OGM. The extensive annotation enables users to rapidly identify potential pathogenic SVs, a critical step toward use of OGM in the clinical setting.
