## SupplementaryTablesS1-S9 for "*nanotatoR*: A tool for enhanced annotation of genomic structural variants": TableS2_nanotatoRFinal081020.xlsx

### Sheet: S2
Genes	Terms	ClinicalSignificance			Supplementary Table S2: Primary gene list generated for NA24385 (GM24385) dataset filtration using the term Osteoporosis. A total of 307 genes were extracted (the UGT2B17 gene is highlighted). Column names are: Genes: Primary gene symbols. Terms: Query term associated with each gene. Each cell shows the gene symbol and, between parentheses, the query term and the database (Gene, OMIM,GTR or ClinV…
TP53	TP53(Osteoporosis_Gene)	-
TNF	TNF(Osteoporosis_Gene)	-
APOE	APOE(Osteoporosis_Gene)	-
VEGFA	VEGFA(Osteoporosis_Gene)	-
IL6	IL6(Osteoporosis_Gene)	-
TGFB1	TGFB1(Osteoporosis_Gene)	-
MTHFR	MTHFR(Osteoporosis_Gene)	-
ESR1	ESR1(Osteoporosis_Gene)	-
IL10	IL10(Osteoporosis_Gene)	-
ACE	ACE(Osteoporosis_Gene)	-
APP	APP(Osteoporosis_Gene)	-
BRCA1	BRCA1(Osteoporosis_Gene)	-
ADIPOQ	ADIPOQ(Osteoporosis_Gene)	-
ABCB1	ABCB1(Osteoporosis_Gene)	-
AR	AR(Osteoporosis_Gene)	-
AKT1	AKT1(Osteoporosis_Gene)	-
BDNF	BDNF(Osteoporosis_Gene)	-
VDR	VDR(Osteoporosis_Gene)	-
IL1B	IL1B(Osteoporosis_Gene)	-
NOS3	NOS3(Osteoporosis_Gene)	-
TLR4	TLR4(Osteoporosis_Gene)	-
CTNNB1	CTNNB1(Osteoporosis_Gene)	-
CXCL8	CXCL8(Osteoporosis_Gene)	-
SLC6A4	SLC6A4(Osteoporosis_Gene)	-
HLA-B	HLA-B(Osteoporosis_Gene)	-
IGF1	IGF1(Osteoporosis_Gene)	-
MTOR	MTOR(Osteoporosis_Gene)	-
LEP	LEP(Osteoporosis_Gene)	-
GSTM1	GSTM1(Osteoporosis_Gene)	-
BRCA2	BRCA2(Osteoporosis_Gene)	-
MMP2	MMP2(Osteoporosis_Gene)	-
MAPK1	MAPK1(Osteoporosis_Gene)	-
SERPINE1	SERPINE1(Osteoporosis_Gene)	-
PON1	PON1(Osteoporosis_Gene)	-
CCL2	CCL2(Osteoporosis_Gene)	-
GSTT1	GSTT1(Osteoporosis_Gene)	-
NPPB	NPPB(Osteoporosis_Gene)	-
PIK3CA	PIK3CA(Osteoporosis_Gene)	-
IL17A	IL17A(Osteoporosis_Gene)	-
MIR21	MIR21(Osteoporosis_Gene)	-
CD44	CD44(Osteoporosis_Gene)	-
HLA-A	HLA-A(Osteoporosis_Gene)	-
SIRT1	SIRT1(Osteoporosis_Gene)	-
KIT	KIT(Osteoporosis_Gene)	-
ADRB2	ADRB2(Osteoporosis_Gene)	-
ICAM1	ICAM1(Osteoporosis_Gene)	-
ESR2	ESR2(Osteoporosis_Gene)	-
SPP1	SPP1(Osteoporosis_Gene)	-
IGF1R	IGF1R(Osteoporosis_Gene)	-
CYP1A1	CYP1A1(Osteoporosis_Gene)	-
SOD2	SOD2(Osteoporosis_Gene)	-
FTO	FTO(Osteoporosis_Gene)	-
MBL2	MBL2(Osteoporosis_Gene)	-
MAPK3	MAPK3(Osteoporosis_Gene)	-
CYP3A4	CYP3A4(Osteoporosis_Gene)	-
CYP19A1	CYP19A1(Osteoporosis_Gene)	-
MIF	MIF(Osteoporosis_Gene)	-
RHOA	RHOA(Osteoporosis_Gene)	-
HGF	HGF(Osteoporosis_Gene)	-
TNFRSF11B	TNFRSF11B(Osteoporosis_Gene)	-
COL1A1	COL1A1(Osteoporosis_Gene,Osteoporosis_OMIM,Osteoporosis_ClinVar)	COL1A1(-,-,Pathogenic/Likely pathogenic)
IL1A	IL1A(Osteoporosis_Gene)	-
FGF2	FGF2(Osteoporosis_Gene)	-
STAT1	STAT1(Osteoporosis_Gene)	-
NLRP3	NLRP3(Osteoporosis_Gene)	-
ALB	ALB(Osteoporosis_Gene)	-
ALDH2	ALDH2(Osteoporosis_Gene)	-
PTPN11	PTPN11(Osteoporosis_Gene)	-
MMP3	MMP3(Osteoporosis_Gene)	-
MIR155	MIR155(Osteoporosis_Gene)	-
CST3	CST3(Osteoporosis_Gene)	-
LEPR	LEPR(Osteoporosis_Gene)	-
PPARGC1A	PPARGC1A(Osteoporosis_Gene)	-
IGF2	IGF2(Osteoporosis_Gene)	-
FGF23	FGF23(Osteoporosis_Gene)	-
HSPA5	HSPA5(Osteoporosis_Gene)	-
BMP2	BMP2(Osteoporosis_Gene)	-
TNFSF11	TNFSF11(Osteoporosis_Gene)	-
SMAD3	SMAD3(Osteoporosis_Gene)	-
TWIST1	TWIST1(Osteoporosis_Gene)	-
TYMS	TYMS(Osteoporosis_Gene)	-
DPP4	DPP4(Osteoporosis_Gene)	-
CYP17A1	CYP17A1(Osteoporosis_Gene)	-
CASR	CASR(Osteoporosis_Gene)	-
CD40	CD40(Osteoporosis_Gene)	-
CYP1B1	CYP1B1(Osteoporosis_Gene)	-
CNR1	CNR1(Osteoporosis_Gene)	-
MMP14	MMP14(Osteoporosis_Gene)	-
P2RX7	P2RX7(Osteoporosis_Gene)	-
RUNX2	RUNX2(Osteoporosis_Gene)	-
THBS1	THBS1(Osteoporosis_Gene)	-
LTA	LTA(Osteoporosis_Gene)	-
GH1	GH1(Osteoporosis_Gene)	-
DKK1	DKK1(Osteoporosis_Gene)	-
IL15	IL15(Osteoporosis_Gene)	-
HP	HP(Osteoporosis_Gene)	-
TNFRSF1B	TNFRSF1B(Osteoporosis_Gene)	-
MC4R	MC4R(Osteoporosis_Gene)	-
ANXA2	ANXA2(Osteoporosis_Gene)	-
KL	KL(Osteoporosis_Gene)	-
CCR2	CCR2(Osteoporosis_Gene)	-
TRAF6	TRAF6(Osteoporosis_Gene)	-
VKORC1	VKORC1(Osteoporosis_Gene)	-
TRPV1	TRPV1(Osteoporosis_Gene)	-
BMP4	BMP4(Osteoporosis_Gene)	-
SOX9	SOX9(Osteoporosis_Gene)	-
SMAD2	SMAD2(Osteoporosis_Gene)	-
H19	H19(Osteoporosis_Gene)	-
ADORA2A	ADORA2A(Osteoporosis_Gene)	-
LTF	LTF(Osteoporosis_Gene)	-
ITGA2B	ITGA2B(Osteoporosis_Gene)	-
GC	GC(Osteoporosis_Gene)	-
AHSG	AHSG(Osteoporosis_Gene)	-
SHBG	SHBG(Osteoporosis_Gene)	-
GHR	GHR(Osteoporosis_Gene)	-
SPARC	SPARC(Osteoporosis_Gene)	-
PTH	PTH(Osteoporosis_Gene)	-
CDX2	CDX2(Osteoporosis_Gene)	-
NOS1	NOS1(Osteoporosis_Gene)	-
S100A4	S100A4(Osteoporosis_Gene)	-
CCNE1	CCNE1(Osteoporosis_Gene)	-
NPY	NPY(Osteoporosis_Gene)	-
ETS1	ETS1(Osteoporosis_Gene)	-
FGF21	FGF21(Osteoporosis_Gene)	-
SOST	SOST(Osteoporosis_Gene)	-
WRN	WRN(Osteoporosis_Gene)	-
COL1A2	COL1A2(Osteoporosis_Gene,Osteoporosis_OMIM,Osteoporosis_ClinVar)	COL1A2(-,-,Pathogenic/Likely pathogenic)
NOX4	NOX4(Osteoporosis_Gene)	-
ANXA1	ANXA1(Osteoporosis_Gene)	-
BGLAP	BGLAP(Osteoporosis_Gene)	-
POMC	POMC(Osteoporosis_Gene)	-
CX3CL1	CX3CL1(Osteoporosis_Gene)	-
SAA1	SAA1(Osteoporosis_Gene)	-
ALPL	ALPL(Osteoporosis_Gene)	-
TGFB2	TGFB2(Osteoporosis_Gene)	-
HSD11B1	HSD11B1(Osteoporosis_Gene)	-
JAG1	JAG1(Osteoporosis_Gene)	-
LRP5	LRP5(Osteoporosis_Gene,Osteoporosis_OMIM,Osteoporosis_ClinVar)	LRP5(-,-,Pathogenic/Likely pathogenic)
GSN	GSN(Osteoporosis_Gene)	-
MIR27A	MIR27A(Osteoporosis_Gene)	-
PTHLH	PTHLH(Osteoporosis_Gene)	-
SMAD7	SMAD7(Osteoporosis_Gene)	-
PTK2B	PTK2B(Osteoporosis_Gene)	-
MIR203A	MIR203A(Osteoporosis_Gene)	-
DNM1L	DNM1L(Osteoporosis_Gene)	-
CNR2	CNR2(Osteoporosis_Gene)	-
WWTR1	WWTR1(Osteoporosis_Gene)	-
TNFRSF11A	TNFRSF11A(Osteoporosis_Gene)	-
ITLN1	ITLN1(Osteoporosis_Gene)	-
PRKAR1A	PRKAR1A(Osteoporosis_Gene)	-
CCL20	CCL20(Osteoporosis_Gene)	-
ALOX15	ALOX15(Osteoporosis_Gene)	-
RARRES2	RARRES2(Osteoporosis_Gene)	-
NOTCH2	NOTCH2(Osteoporosis_Gene)	-
WNT1	WNT1(Osteoporosis_Gene,Osteoporosis_OMIM)	-
IL37	IL37(Osteoporosis_Gene)	-
SFRP1	SFRP1(Osteoporosis_Gene)	-
MIR214	MIR214(Osteoporosis_Gene)	-
CTSK	CTSK(Osteoporosis_Gene)	-
CYP27B1	CYP27B1(Osteoporosis_Gene)	-
SLC9A3R1	SLC9A3R1(Osteoporosis_Gene,Osteoporosis_OMIM,Osteoporosis_ClinVar)	-
IRS2	IRS2(Osteoporosis_Gene)	-
LCT	LCT(Osteoporosis_Gene)	-
BIRC2	BIRC2(Osteoporosis_Gene)	-
CD47	CD47(Osteoporosis_Gene)	-
LRP6	LRP6(Osteoporosis_Gene)	-
RAP1A	RAP1A(Osteoporosis_Gene)	-
MTNR1B	MTNR1B(Osteoporosis_Gene)	-
IL16	IL16(Osteoporosis_Gene)	-
WNT3A	WNT3A(Osteoporosis_Gene)	-
CCL4	CCL4(Osteoporosis_Gene)	-
MST1R	MST1R(Osteoporosis_Gene)	-
SERPINA12	SERPINA12(Osteoporosis_Gene)	-
MIR29B1	MIR29B1(Osteoporosis_Gene)	-
MIR200A	MIR200A(Osteoporosis_Gene)	-
PTGER4	PTGER4(Osteoporosis_Gene)	-
PTN	PTN(Osteoporosis_Gene)	-
VIP	VIP(Osteoporosis_Gene)	-
ATF6	ATF6(Osteoporosis_Gene)	-
PER3	PER3(Osteoporosis_Gene)	-
MEF2C	MEF2C(Osteoporosis_Gene)	-
TUG1	TUG1(Osteoporosis_Gene)	-
ALOX12	ALOX12(Osteoporosis_Gene)	-
EPHB2	EPHB2(Osteoporosis_Gene)	-
EFNB2	EFNB2(Osteoporosis_Gene)	-
ITGA1	ITGA1(Osteoporosis_Gene)	-
SATB2	SATB2(Osteoporosis_Gene)	-
INSL3	INSL3(Osteoporosis_Gene)	-
MIR140	MIR140(Osteoporosis_Gene)	-
MIR144	MIR144(Osteoporosis_Gene)	-
SLC11A2	SLC11A2(Osteoporosis_Gene)	-
MIR100	MIR100(Osteoporosis_Gene)	-
SLC1A3	SLC1A3(Osteoporosis_Gene)	-
GLS	GLS(Osteoporosis_Gene)	-
CCN4	CCN4(Osteoporosis_Gene)	-
TRNL1	TRNL1(Osteoporosis_Gene)	-
KAT2A	KAT2A(Osteoporosis_Gene)	-
NOG	NOG(Osteoporosis_Gene)	-
UGT2B17	UGT2B17(Osteoporosis_Gene,Osteoporosis_OMIM)	-
MIR320A	MIR320A(Osteoporosis_Gene)	-
FSHB	FSHB(Osteoporosis_Gene)	-
G6PC	G6PC(Osteoporosis_Gene)	-
MIR34B	MIR34B(Osteoporosis_Gene)	-
CALCR	CALCR(Osteoporosis_Gene,Osteoporosis_OMIM,Osteoporosis_ClinVar)	-
MIR133A1	MIR133A1(Osteoporosis_Gene)	-
MIR23B	MIR23B(Osteoporosis_Gene)	-
AMFR	AMFR(Osteoporosis_Gene)	-
TUBA1B	TUBA1B(Osteoporosis_Gene)	-
SFRP4	SFRP4(Osteoporosis_Gene)	-
MCM6	MCM6(Osteoporosis_Gene)	-
DVL2	DVL2(Osteoporosis_Gene)	-
LEPQTL1	LEPQTL1(Osteoporosis_Gene)	-
CSTA	CSTA(Osteoporosis_Gene)	-
P2RX4	P2RX4(Osteoporosis_Gene)	-
CARTPT	CARTPT(Osteoporosis_Gene)	-
ALDH7A1	ALDH7A1(Osteoporosis_Gene)	-
TYROBP	TYROBP(Osteoporosis_Gene)	-
WNK4	WNK4(Osteoporosis_Gene)	-
NPY2R	NPY2R(Osteoporosis_Gene)	-
ANKH	ANKH(Osteoporosis_Gene)	-
CRY2	CRY2(Osteoporosis_Gene)	-
FDPS	FDPS(Osteoporosis_Gene)	-
MIR449A	MIR449A(Osteoporosis_Gene)	-
GALNT3	GALNT3(Osteoporosis_Gene)	-
MIR503	MIR503(Osteoporosis_Gene)	-
PLS3	PLS3(Osteoporosis_Gene,Osteoporosis_OMIM)	-
SLC37A4	SLC37A4(Osteoporosis_Gene)	-
ZYX	ZYX(Osteoporosis_Gene)	-
TNFAIP8L2	TNFAIP8L2(Osteoporosis_Gene)	-
LGMN	LGMN(Osteoporosis_Gene)	-
GNPTAB	GNPTAB(Osteoporosis_Gene)	-
FRZB	FRZB(Osteoporosis_Gene)	-
TSC22D3	TSC22D3(Osteoporosis_Gene)	-
KDM5A	KDM5A(Osteoporosis_Gene)	-
DANCR	DANCR(Osteoporosis_Gene)	-
MIR19B1	MIR19B1(Osteoporosis_Gene)	-
SP7	SP7(Osteoporosis_Gene)	-
PLOD1	PLOD1(Osteoporosis_Gene)	-
SOX6	SOX6(Osteoporosis_Gene)	-
CRNDE	CRNDE(Osteoporosis_Gene)	-
GDF11	GDF11(Osteoporosis_Gene)	-
IL18BP	IL18BP(Osteoporosis_Gene)	-
PUM1	PUM1(Osteoporosis_Gene)	-
IBSP	IBSP(Osteoporosis_Gene)	-
SLC7A7	SLC7A7(Osteoporosis_Gene)	-
CA8	CA8(Osteoporosis_Gene)	-
SPRY1	SPRY1(Osteoporosis_Gene)	-
MIR30D	MIR30D(Osteoporosis_Gene)	-
SLC34A1	SLC34A1(Osteoporosis_Gene,Osteoporosis_OMIM,Osteoporosis_ClinVar)	SLC34A1(-,-,Pathogenic/Likely pathogenic)
LGR4	LGR4(Osteoporosis_Gene)	-
SCG2	SCG2(Osteoporosis_Gene)	-
MIR708	MIR708(Osteoporosis_Gene)	-
VPS13B	VPS13B(Osteoporosis_Gene)	-
COL13A1	COL13A1(Osteoporosis_Gene)	-
NMU	NMU(Osteoporosis_Gene)	-
TSPAN12	TSPAN12(Osteoporosis_Gene)	-
GPR68	GPR68(Osteoporosis_Gene)	-
SLC22A11	SLC22A11(Osteoporosis_Gene)	-
WNT16	WNT16(Osteoporosis_Gene)	-
QPCT	QPCT(Osteoporosis_Gene)	-
WLS	WLS(Osteoporosis_Gene)	-
RXFP2	RXFP2(Osteoporosis_Gene)	-
ASIC2	ASIC2(Osteoporosis_Gene)	-
SMS	SMS(Osteoporosis_Gene)	-
PLEKHO1	PLEKHO1(Osteoporosis_Gene)	-
LRP4	LRP4(Osteoporosis_Gene)	-
PYGL	PYGL(Osteoporosis_Gene)	-
XYLT2	XYLT2(Osteoporosis_Gene)	-
ATP6V1H	ATP6V1H(Osteoporosis_Gene)	-
FGFBP1	FGFBP1(Osteoporosis_Gene)	-
OSBPL1A	OSBPL1A(Osteoporosis_Gene)	-
TMCO1	TMCO1(Osteoporosis_Gene)	-
THSD7A	THSD7A(Osteoporosis_Gene)	-
SQOR	SQOR(Osteoporosis_Gene)	-
PDLIM4	PDLIM4(Osteoporosis_Gene,Osteoporosis_OMIM)	-
DGCR5	DGCR5(Osteoporosis_Gene)	-
ARHGEF3	ARHGEF3(Osteoporosis_Gene)	-
GREM2	GREM2(Osteoporosis_Gene)	-
CA10	CA10(Osteoporosis_Gene)	-
MIR422A	MIR422A(Osteoporosis_Gene)	-
MIR324	MIR324(Osteoporosis_Gene)	-
SNX10	SNX10(Osteoporosis_Gene)	-
NMUR2	NMUR2(Osteoporosis_Gene)	-
CCDC170	CCDC170(Osteoporosis_Gene)	-
BMP2K	BMP2K(Osteoporosis_Gene)	-
RMND1	RMND1(Osteoporosis_Gene)	-
CER1	CER1(Osteoporosis_Gene)	-
COLEC10	COLEC10(Osteoporosis_Gene)	-
NPNT	NPNT(Osteoporosis_Gene)	-
SPP2	SPP2(Osteoporosis_Gene)	-
DOCK5	DOCK5(Osteoporosis_Gene)	-
DCAF13	DCAF13(Osteoporosis_Gene)	-
THSD4	THSD4(Osteoporosis_Gene)	-
RNF185	RNF185(Osteoporosis_Gene)	-
MAP9	MAP9(Osteoporosis_Gene)	-
LRRC4C	LRRC4C(Osteoporosis_Gene)	-
MIR2861	MIR2861(Osteoporosis_Gene)	-
ZNF410	ZNF410(Osteoporosis_Gene)	-
FBXO33	FBXO33(Osteoporosis_Gene)	-
TBC1D8	TBC1D8(Osteoporosis_Gene)	-
DOK6	DOK6(Osteoporosis_Gene)	-
FTCDNL1	FTCDNL1(Osteoporosis_Gene)	-
MIR550A1	MIR550A1(Osteoporosis_Gene)	-
ZBTB40-IT1	ZBTB40-IT1(Osteoporosis_Gene)	-
TMEM64	TMEM64(Osteoporosis_Gene)	-
BMND8	BMND8(Osteoporosis_OMIM)	-
BMND7	BMND7(Osteoporosis_OMIM)	-
