## SupplementaryTablesS1-S9 for "*nanotatoR*: A tool for enhanced annotation of genomic structural variants": TableS5_nanotatoRFinal081020.xlsx

### Sheet: S5
Supplementary Table S5: Typical run times in minutes for the various tasks for the control sample datasets.
	Dataset (Sample and Enzyme)
Task (nanotatoR function)	Ashkenazi trio	NA12878 DLE	NA12878 SVMerge
Terms to genes (gene_list_generation)	2	4	4
SVs overlapping/near SVs (overlapnearestgeneSearch)	1.33	1.3	1
DGV Frequency Calculation (DGVfrequency)	1.88	1.6	1.5
Internal Frequency Calculation (internalFrequencyTrio_Duo for NA12878; internalFrequency_Solo for Ashkenazi trio)	2.8	2.5	1.83
Bionano Frequency Calculation (BNDBfrequency)	4.2	3.8	4.5
Decipher Frequency (Decipherfrequency )	1	1.17	0.9
RNA-Seq data integration (SVexpression_solo for NA12878)	0	12.27	9
Integration, filtration, writing into Excel (run_bionano_filter_SE_Trio for Ashkenazi trio; run_bionano_filter_SE_solo for NA12878_DLE; run_bionano_filter_SVMerge_solo for NA12878 SVMerge)	1.5	1.5	1.18
Total Time (minutes)	14.71	28.14	23.91
