## SupplementaryTablesS1-S9 for "*nanotatoR*: A tool for enhanced annotation of genomic structural variants": TableS8_nanotatoRFinal081020.xlsx

### Sheet: S8
Supplementary table S8: Genes overlapping deletion variants for NA12878
Gene	NA12878(Mak et.al.(2016) hg38 annotation)			NA12878(Mak et.al.( 2016) hg19 liftOver)			NA12878(nanotatoR Svmerge annotation)			NA12878(nanotatoR DLE annotation)
	Chromosome	Breakpoint start	Breakpoint end	Chromosome	Breakpoint start	Breakpoint end	Chromosome	Breakpoint start	Breakpoint end	Chromosome	Breakpoint start	Breakpoint end
GSTM1	1	109687501	109714725	1	110230123	110257347	1	110183453	110254563	1	110226959	110245404
LCE3B, LCE3C	1	152570855	152621659	1	152543331	152594135	1	1.52543e+08	152594135	1	152550843	152588200
CR1	1	207535283	207565105	1	207708628	207738450	1	2.07709e+08	2.07749e+08	1	207706309	207741959
SIGLEC14	19	51628937	51649902	19	52132190	52153155	19	52132190	5.21789e+07	19	52122649	52152172
